# Antibacterial Compounds Against Non-Growing and Intracellular Bacteria

**DOI:** 10.1101/2024.11.06.622235

**Authors:** Niilo Kaldalu, Normunds Bērziņš, Stina Berglund Fick, Atin Sharma, Naomi Charlotta Andersson, Jüri Aedla, Mariliis Hinnu, Andrea Puhar, Vasili Hauryliuk, Tanel Tenson

## Abstract

Slow- and non-growing bacterial populations, along with intracellular pathogens, often evade standard antibacterial treatments and are linked to persistent and recurrent infections. This necessitates the development of therapies specifically targeting nonproliferating bacteria. To identify compounds active against non-growing uropathogenic *Escherichia coli* (UPEC) we performed a drug-repurposing screen of 6,454 approved drugs and drug candidates. Using dilution-regrowth assays, we identified 39 compounds that either kill non-growing UPEC or delay its regrowth post-treatment. The hits include fluoroquinolones, macrolides, rifamycins, biguanide disinfectants, a pleuromutilin, and anti-cancer agents. 29 of the hits have not previously been recognized as active against non-growing bacteria. The hits were further tested against non-growing *Pseudomonas aeruginosa* and *Staphylococcus aureus*. Ten compounds – solithromycin, rifabutin, mitomycin C, and seven fluoroquinolones – have strong bactericidal activity against non-growing *P. aeruginosa*, killing >4 log_10_ of bacteria at 2.5 µM. Solithromycin, valnemulin, evofosfamide, and satraplatin are unique in their ability to selectively target non-growing bacteria, exhibiting poor efficacy against growing bacteria. Finally, 31 hit compounds inhibit the growth of intracellular *Shigella flexneri* in a human enterocyte infection model, indicating their ability to permeate the cytoplasm of host cells. The identified compounds hold potential for treating persistent infections, warranting further comparative studies with current standard-of-care antibiotics.
