## Supplementary material for "Antibacterial Compounds Against Non-Growing and Intracellular Bacteria": Dataset 1

### Sheet: Sheet1
Dataset 1: MIC, EC50 (for nongrowing bacteria) and IC50 (for intracellular S. flexneri) values of the hit compounds
	E. coli, pH 7.4				E. coli, LPM pH 5.5		P. aeruginosa				S. aureus				S. flexneri
COMPOUND	MIC (μM) CA-MHB	MIC (μM) 1:4 CA-MHB	MIC (μM) CA-MHB +PAβN	EC50 (μM)	MIC (μM)	EC50 (μM)	MIC (μM) CA-MHB	MIC (μM) 1:4 CA-MHB	MIC (μM) CA-MHB +PAβN	EC50 (μM)	MIC (μM) CA-MHB	MIC (μM) 1:4 CA-MHB	MIC (μM) CA-MHB +PAβN	EC50 (μM)	MIC (μM) TSB	IC50 (μM)
Bleomycin	0.5			0.9865	0.5	9.493	>100			-	12.5	3.125		2.555	0.25	-
Degrasyn	>80	>80	>80	2.216	-	-	>80			-	-			-	>128	-
Evofosfamide	>160	>160	>160	11.58	160	1.538	>160			-	160	80	80	2.662	32	102
Echinomycin	20	40	40	2.404	4	1.526	>80			-	2			-	4	-
Mitomycin C	2			3.676	0.5	0.7058	10	10		0.02847	0.25			0.1287	1	0.451
Plicamycin	160			-	32	-	-			-	0.25			0.3588	>128	-
Satraplatin	>160			-	32	7.624	160			1.198	80			-	128	97.89
Alexidine	2			15.63	-	-	-			-	1			3.278	1	-
Chlorhexidine	1			17.54	-	-	8			-	2			19.39	1	-
Octenidine	1			7.67	0.5	-	4			9.989	1			3.301	-	-
Besifloxacin	0.25			0.6771	-	-	4	8		0.2663	0.25			0.4005	0.25	0.3307
Gemifloxacin	0.025			0.7521	0.25	-	1	2		0.1651	0.125			-	0.015625	0.02197
Moxifloxacin	0.125			0.649	-	-	8			0.2639	0.125			4.816	0.0625	0.03499
Ofloxacin	0.25			-	-	-	8			-	2			14.28	0.125	0.1129
Prulifloxacin	0.025			0.5712	0.125	-	1	1		0.09708	4			-	0.03125	0.1468
Sitafloxacin	0.025			0.1865	0.5	10.75	0.5	0.5		0.05442	0.125			0.106	0.015625	0.025
Sparfloxacin	0.025			6.334	-	-	2	2		0.3807	0.25			-	0.03125	0.01249
Sarafloxacin	0.05			1.721	0.5	-	2	2		0.2155	1			0.6624	0.0625	0.1141
Trovafloxacin	0.4			1.246	0.0625	5.18	2	8		1.017	0.125			-	0.0625	0.03722
Tosufloxacin	0.05			0.7525	0.125	10.32	1			0.237	0.25			0.3281	0.015625	0.02549
Ulifloxacin	0.025			0.4604	0.125	8.779	0.5	0.5		0.08226	1			-	0.03125	0.1008
Ciprofloxacin	0.125			1.38	0.25	-	2	2		0.125	2			-	0.0625	0.05351
Clinafloxacin	0.0125			0.9059	-	-	0.5	0.25		0.04139	0.125			0.2048	0.015625	0.009961
Difloxacin	0.25			6.456	0.0625	9.953	8	8		2.36	1			2.97	0.25	0.1826
Danofloxacin	0.125			2.161	-	-	4	4		0.6036	0.5			-	0.0625	0.05234
Enrofloxacin	0.1			5.169	0.125	21.46	4	4		0.6895	0.5			-	0.0625	0.03633
Finafloxacin	0.25			7.191	0.0078125	13.55	20			-	0.5			4.664	0.125	0.2023
Gatifloxacin	0.125			0.7094	-	-	4	4		0.1823	0.5			-	0.03125	0.03421
Garenoxacin	0.125			2.186	0.125	-	4	4		0.9776	0.125			-	0.0625	0.03071
Josamycin	80	80	40	-	-	-	>160			-	2			-	128	34.29
Midecamycin	>160	160	160	-	160	-	>160			-	2			-	128	91.04
Rosamycin	25	6.25		0.8578	-	-	>100	100		2.301	2			-	16	23.65
Solithromycin	8	10	4	0.2882	-	-	80	80	>80	0.1584	0.05			-	8	1.678
Tylosin	160	160		7.284	-	-	>160			-	1			-	128	-
Valnemulin	20	10	10	0.3733	-	-	>160	>160		0.3239	0.125			-	16	-
Rifampicin	8	5	1	-	0.5	0.9495	80			-	0.0125			0.04258	8	3.232
Rifabutin	8	0.625		-	2	-	40	10		0.942	0.025			0.03216	32	-
Rifapentine	8	5		-	0.25	1.164	80			-	0.0125			0.04114	16	3.09
FCE-22250	8	10	4	-	2	3.969	>160	10		-	0.0125			0.2777	16	-
