## Supplementary material for "Antibacterial Compounds Against Non-Growing and Intracellular Bacteria": Dataset 3

### Sheet: RFU,14 h treatment
Dataset 3: Fluorescence intensity ( RFU) of TC7 cells infected with GFP-expressing Shigella flexneri after 14 h treatment
	32 x MIC		16 x MIC		8 x MIC		4 x MIC		2 x MIC		MIC		0.5 x MIC		0.25 x MIC		0.125 x MIC		0.0625 x MIC		no drug		no infection
	Mean	SD	Mean	SD	Mean	SD	Mean	SD	Mean	SD	Mean	SD	Mean	SD	Mean	SD	Mean	SD	Mean	SD	Mean	SD	Mean	SD
Evofosfamide	-	-	-	-	3462.11	266.694	5305.28	423.554	7151.78	610	8378.86	758.316	8823.33	764.342	9046.58	631.811	-	-	-	-	9538.31	649.753	1052.56	31.7114
Mitomycin C	1617.58	99.8249	1986.92	83.7046	2274.5	139.687	2579.31	385.775	2991.58	236.566	3708.94	444.379	-	-	-	-	-	-	-	-	9797.86	705.654	998.333	37.5603
Satraplatin	-	-	-	-	-	-	-	-	2689	187.73	4882	339.968	7328.94	542.47	8685.25	615.044	9284.03	656.33	9460.97	571.467	9631.28	743.981	1037.58	29.5431
Besifloxacin	1789.06	100.195	2325.53	152.773	2983.69	257.232	3977.14	438.37	4305.25	382.453	5856.42	496.997	8982.33	210.6	-	-	-	-	-	-	9287.39	837.932	990.667	37.4532
Gemifloxacin	2706.11	285.423	3090.56	287.397	3159.39	318.514	3661.36	289.912	4953.61	390.52	6688.44	577.296	-	-	-	-	-	-	-	-	8819.42	1321.76	981.917	32.6685
Moxifloxacin	1608.56	79.5058	1789.81	96.2719	2156.25	164.253	2897.78	268.624	3672.56	344.578	3564.03	467.011	5542.67	679.058	7400.12	706.93	-	-	-	-	9225.14	992.991	987.083	33.9075
Ofloxacin	1616.14	81.2419	1713.97	81.8368	2241.58	120.291	3135.58	253.751	3677.86	312.681	4797.17	408.246	8574.42	197.165	9690.38	457.321	-	-	-	-	9511.56	622.253	989.278	37.5737
Prulifloxacin	2886.92	248.441	3279.44	313.312	4116.28	353.182	6976.67	934.517	8759.64	751.232	8494.31	796.186	-	-	-	-	-	-	-	-	8585.11	1418.92	996.722	44.723
Sitafloxacin	2083.61	170.229	2414.89	229.302	3200.25	276.579	3422.83	350.65	4007.53	355.271	5217.75	714.314	-	-	-	-	-	-	-	-	7916.17	1510.98	1011.17	38.1722
Sparfloxacin	1554.53	78.8378	1615.39	52.5384	1916.33	110.633	2375.69	176.554	2726.47	232.409	2934.67	281.665	4270.29	141.363	5576.79	43.0748	-	-	-	-	7813.78	1270.02	976.167	34.9142
Sarafloxacin	2149.72	101.947	2660.39	235.459	3165.28	298.117	3626.47	253.861	5001.97	484.197	7309.11	886.068	-	-	-	-	-	-	-	-	8587	1272.43	1009.64	31.9372
Trovafloxacin	1579.94	63.6702	1696.44	58.0334	2016.56	93.8784	2559.17	265.635	2933.5	329.472	3277.92	298.01	6129.12	499.394	8024.79	259.096	8837.54	1270.02	-	-	8726.97	1311.7	1021.33	35.1378
Tosufloxacin	2463.67	162.924	2905.56	271.818	3341.83	286.046	3475.06	326.101	4963.31	386.376	6769	523.127	-	-	-	-	-	-	-	-	8320.72	1261.18	1011.72	102.259
Ulifloxacin	2065.19	143.023	2720.44	185.058	3208.03	284.729	4362.58	543.132	6924.86	1037.37	8271.31	742.108	-	-	-	-	-	-	-	-	8221.14	1468.41	984.694	29.0837
Ciprofloxacin	1734.42	78.1427	1781.06	78.235	2399.75	155.285	3078.86	297.643	3512.33	336.911	4637.36	415.305	6160.67	1587.69	-	-	-	-	-	-	8960.69	1683.54	1021.33	32.2635
Clinafloxacin	1621.75	93.3722	2021.17	113.602	2732.08	334.497	3034.56	315.948	3160.53	268.988	4423.92	622.484	5544.33	208.361	7691.46	62.4022	-	-	-	-	8938.42	1311	984.444	33.5366
Difloxacin	1634.92	85.0691	1827.36	77.3518	2319.67	116.029	2824.97	249.787	3233.81	319.461	3866.17	370.708	8126.42	146.843	8915.25	253.734	-	-	-	-	9397.2	672.564	989.056	39.1669
Danofloxacin	1629.06	88.9018	1798.5	85.5223	2319.78	155.057	3092.69	334.04	3750.58	318.862	4339.36	455.62	8906.42	172.534	9638.21	507.408	-	-	-	-	9395.39	736.4	981.972	37.0703
Enrofloxacin	1501.89	64.2285	1488.39	110.023	1617.72	105.764	1953.94	154.09	2710.72	350.022	3054.19	310.392	6043.88	348.191	7346.62	20.2119	8510.46	349.723	-	-	8816.08	1428.41	1006.61	34.4716
Finafloxacin	2227.19	161.223	2833.69	228.23	3157.03	274.279	3886.5	253.879	5014.06	644.905	6107.08	531.858	-	-	-	-	-	-	-	-	9169.36	714.045	986.139	33.1888
Gatifloxacin	1768.58	85.4683	2191.44	117.403	2924.83	353.962	3006.58	268.49	3709.33	351.41	5214.92	589.125	7621.42	154.738	-	-	-	-	-	-	8351.78	1110.74	979.333	38.3352
Garenoxacin	1840.28	122.073	2331.56	184.344	2806.31	258.316	3336.42	393.418	3944.5	381.789	3888.86	613.12	5273	354.378	6643.04	782.001	-	-	-	-	9628.86	779.26	968.945	41.3942
Josamycin	-	-	-	-	-	-	-	-	1478.33	53.307	1710.25	84.1556	2645.69	224.096	5830.67	592.295	7817.11	770.388	8835.42	688.037	9348.61	959.862	1052.44	32.1451
Midecamycin	-	-	-	-	-	-	-	-	1708.61	86.9706	3717.14	373.077	6972.36	483.99	8761.75	754.164	9631.81	706.001	9401.53	967.74	9651.45	580.351	1058.11	30.2956
Rosamicin	-	-	-	-	-	-	1830.75	79.533	3601.92	391.992	6316.33	708.851	8207.86	937.845	9383.2	978.93	-	-	-	-	9721.03	794.687	1057.25	33.4821
Solithromycin	1533.19	61.2896	1546	59.5939	1548.25	68.6179	1560.69	62.9255	1563.03	70.4904	1837.61	82.5068	2156.75	112.076	4637.62	24.101	9214.08	279.661	9882.71	178.841	10177.9	870.432	1012.22	36.7261
Rifampicin	1042.53	30.4703	1165.58	34.1732	1299.69	30.7681	1392.42	36.1393	1695.78	81.3231	2886.31	399.813	4149.04	213.958	10619.3	294.807	10528.2	26.0498	10229.8	492.738	9589.47	1140.42	1016.22	29.8419
Rifapentine	-	-	915.083	40.146	1167.19	42.1445	1243.06	42.7185	1321.39	48.2002	1458.03	47.9069	1616.31	83.2191	3668.46	48.8491	10655.7	302.111	10012.8	93.9271	8759.28	1657.48	1035.75	37.004
FCE-22250	-	-	979.361	50.5627	1111.33	38.0838	1217.94	39.5494	1320.58	56.045	1487.86	54.0832	1857.94	64.5504	2896.5	249.538	9069.58	624.731	8508.25	753.134	9433.25	1155.17	1020.61	30.9551
